# Genome-scale metabolic rewiring to achieve predictable titers rates and yield of a non-native product at scale

**DOI:** 10.1101/2020.02.21.954792

**Authors:** Deepanwita Banerjee, Thomas Eng, Andrew K. Lau, Brenda Wang, Yusuke Sasaki, Robin A. Herbert, Yan Chen, Yuzhong Liu, Jan-Philip Prahl, Vasanth R. Singan, Deepti Tanjore, Christopher J. Petzold, Jay D. Keasling, Aindrila Mukhopadhyay

## Abstract

Achieving high titer rates and yields (TRY) remains a bottleneck in the production of heterologous products through microbial systems, requiring elaborate engineering and many iterations. Reliable scaling of engineered strains is also rarely addressed in the first designs of the engineered strains. Both high TRY and scale are challenging metrics to achieve due to the inherent trade-off between cellular use of carbon towards growth *vs.* target metabolite production. We hypothesized that being able to strongly couple product formation with growth may lead to improvements across both metrics. In this study, we use elementary mode analysis to predict metabolic reactions that could be targeted to couple the production of indigoidine, a sustainable pigment, with the growth of the chosen host, *Pseudomonas putida* KT2440. We then filtered the set of 16 predicted reactions using -omics data. We implemented a total of 14 gene knockdowns using a CRISPRi method optimized for *P. putida* and show that the resulting engineered *P. putida* strain could achieve high TRY. The engineered pairing of product formation with carbon use also shifted production from stationary to exponential phase and the high TRY phenotype was maintained across scale. In one design cycle, we constructed an engineered *P. putida* strain that demonstrates close to 50% maximum theoretical yield (0.33 g indigoidine/g glucose consumed), reaching 25.6 g/L indigoidine and a rate of 0.22g/l/h in exponential phase. These desirable phenotypes were maintained from batch to fed-batch cultivation mode, and from 100ml shake flasks to 250 mL ambr® and 2 L bioreactors.
