## Supplemental Dataset 1 and 2 for "Genome-scale metabolic rewiring to achieve predictable titers rates and yield of a non-native product at scale"

### Sheet: dCpf1-CRISPR Gene Target List
Supplemental Dataset 1: Output from Elementary Mode Analysis / cMCS for Glutamine/Glucose Growth Coupling.
Banerjee and Eng et al.
These guide RNAs were synthesized into a linear array used in plasmid pTE327 (refer to Strain Table, Supplemental Table 4).
	Gene ID	Gene	Gene Name	Subsystem	Number of Reactions	Reactions	Essential by RB-TnSeq Analysis?	dCpf1 Targeting Sequence (Structure: 5'-TTTN-3' - 5'- targeting sequence -3')	Strand	Origin of Promoter Sequence from P. putida KT2440 Genome		Promoter Length (bp)	Promoter Sequence	Terminator Length	Terminator Sequence
1	PP 1444	gcd	Quinoprotein glucose dehydrogenase	Glycolysis	1	GLCDpp		CCCTTTCGGGCGTCCTGCTG	+	leucine tRNA ligase promoter		99	GTATGCTACGGCGTTCACTCTAAACGACACCGGAGTGCCGGACGCAGCGAGGTTCCGCTGCCTGGAACAAGGTCTCTTCTCTCTCAGCCAAAAGTAGCC	50	TGAAAACGCCCACCCGCATCGATTGCGGGTGGGCGGAACAGGCCCAAAAG
2	PP 2082	ppsA	PEP synthase	Glycolysis	1	PPS		CCTCGATAAGCTCGGCGTCC	+	alanine tRNA ligase		99	ACACTGCATCGAGACTGCAGGACCGATATAATGCGGCCCTTTGCCGTCGTTTCGTCGACGCGTTTGCCCAACAGGGCCGCCGTTTCCGTGGAAGAACCT	51	GATGAGGGGGTGGAGGGTCTAGTGGCCACACAGGCCACTCCCGTCCACCCC
3	PP 0654	mdh	Malate dehydrogenase	TCA	1	MDH		TTCACcagACACCTCCCAGC	-	arginine tRNA ligase		99	CCCAAAGGTTGGCAACCTGCTCCCGGCAACGGATAATGCCCAGTTTTTCCACCTGCGCATCCAGGCGCTCACCGCGCTTGCGGTCGAAAAGAGATCCCC	50	GTTGGCTGCCAAGAAAAAACCTGCCCCGAAACGCGGCGCCAGCCGCCAGA
4	PP 0751*	mqo-I	Malate quinone oxidoreductase	TCA	1	MDH2	YES
5	PP 1251	mqo-II	Malate quinone oxidoreductase	TCA	1	MDH2		TGCAGCATGCGCTTGcatGA	-	aspartate tRNA ligase		99	GACTGAGTTGAATGCTGTGACCGGGTCTTGCAGTATTAGCCCTCCGGGCGGCCAAGGCCTCCACCGAATACACGAATCACGAGAAGCGAAACCACCATC	52	GCAGTCCCCGGGCGCATCCACATGGATGCGCCTTTGCGTTTCGACGCAGGTT
6	PP 2925	mqo-III	Malate quinone oxidoreductase	TCA	1	MDH2		GCTTGATGGTGATCTTcatA	-	proline tRNA ligase		101	GGCTGACAAGTGTCACGCCCTGGGGCATCCTGTACGCCTTCGTTTCCCCCCCGTACAATGCGGGGCTATTTCAACGTCTTAGGCAATCGACACGGCTAACC	50	TAACCAATGCACGAGTGATCATGTACAAGCGAAGTACCTTTACCCTTGGG
7	PP 5085	maeB	Malic enzyme B	TCA	1	ME2		AGGTCTGAcatGGTGGGCAT	-	cysteine tRNA ligase		99	GGCTACTTCTGCGCCGACCTGAAAGACAGCCAGCCGGGTCGCCCGGTGTTCAACCGCACTGTCACCCTGCGTGACTCCTGGGGCAGCTGAGGAACCGCC	49	AGTAACTGGGGCTGCACCGCAGCCCCAGCTTTTATTTGCTTAGACCCGC
8	PP 2168	tal	Transaldolase	PPP	1	TALA		AGCAGGTCGGCGTAGCCCGG	-	glutamate tRNA ligase		99	AGGGCCCGTCGACAAGTGACGTTCGCGCCATTGCTGGAGCCCGGTGCCCGCCTCCTGCTAACATCCCGCCTTTGTTTCATCTTTCGTTCGAGACTCTCC	50	TTCAGCTTTGCACCTAACCAGTGGGAGCGGGCGTGCCCGCGAATGCAATG
9	PP 0864	speC	Ornithine decarboxylase	Arginine and Proline Metabolism	1	ORNDC		GCGCGTGAAACCTTCCAGAA	+	glycine tRNA ligase alpha subunit		92	GCGTGGCATAAGGCTCCAATGAGTAGAGGGCGAGGCGAATCAGGTTATACTCCCGCTCTTTACATCCGCATCCCCAGATACAGGTGAATTTC	51	GTGCTCAAGATTTCCTGGTAGAACTGGGCACCGAAGAGCTGCCACCCAAGG
10	PP 4947#	putA	Proline dehydrogenase/1-pyrroline-5-carboxylate dehydrogenase	Arginine and Proline Metabolism	3	P5CD, PROD2, PUTA3		ACCCCAAGGGTGGTAGTCGC	-	histidine tRNA ligase		99	AGCTTGAAAAACTCATCCGCCAGAAAGCGGCCGAAAAGGCCGAGGCCGACGCGGCGTTGATCGCTCGTGGCTGACACACAGAATTCGTAAGGACTTTTC	50	CGCGGTTCAACAAGCGAATAGGCGAAAAGGAGTATTGGGGTGTCGAGTAC
11	PP 5186#	argE	Acetylornithine deacetylase	Arginine and Proline Metabolism	2	ACODA, NACODA		CCGCCTTGATCGCCGCGCCT	+	glutamine tRNA ligase		99	TGTCCGGGCGCGGCTGTCAGCAGCTTGACTGCTTCGGCTATGATAGGCCCTTTGATTCAATCGGCCTACCCAGGCTGGACACACGCATTCAAGGATCCT	51	GGAACCGCCGTGCTTACCATCTACAACACCCTGAGCAAAACCAAGGAAGTC
12	PP 0434	anmK	Anhydro-N-acetylmuramic acid kinase	Cell Envelope and Peptidoglycan Biosynthesis	1	ANHMK		CGCCAGTGCTGCACGGGCAA	-	lysine tRNA ligase		99	CTGTAATTCGCACCCCCATGCCGCGCTACCTGGCCAGCCGCCGGTAGCGCGTGCCCTGCCCGGAACGGGCAACGAATACCTGATGGAAAGAATGACGAC	51	GTGAGCTGAACGAGCCGCCTTTCGAGGCGGCTTTTTCTTGCCTGAAGCTTT
13	PP 5003#	phaA	P(3)HA polymerase	PHAs Metabolism	24	PHAP2C100, PHAP2C101, PHAP2C120, PHAP2C121, PHAP2C121d6, PHAP2C140, PHAP2C141, PHAP2C141d5, PHAP2C142, PHAP2C60, PHAP2C80, PHAPC40, PHAPC50, PHAPC70, PHAPC90, PHAPCP100, PHAPCP40, PHAPCP50, PHAPCP60, PHAPCP70, PHAPCP80, PHAPCP90, PHAPCT40, PHAPCT60		CGAGGCCTGCCGCTGTAGCT	-	isoleucine tRNA ligase		99	GCGATTCGCCTCCCTGGAGGCGCTGAAGTCGGCGATCGATGCGGATATCGCCGCCGCACGTGCACATTGGCACGCTCAACCGCTAACGAAGAGCCTGAA	50	CCCTGCAGCGGGGCGCTTCGGGCGCCTTGCATGGCTGTGGCTGAGCTTGC
14	PP 5005#	phaC-II	P(3)HA polymerase	PHAs Metabolism	11	PHAP2C100, PHAP2C101, PHAP2C60, PHAP2C80, PHAPC40, PHAPC50, PHAPC70, PHAPC90, PHAPCP50, PHAPCT40, PHAPCT60		TCTGTcatGGCAACACTCCC	-	threonine tRNA ligase		99	GGCAGGCTTCCTTTTACCGGAAGGCAGGTCGGATCTTGTACTGGCTCATCCCAACCCACGTGACCTTTGGTAGGGGTCACCACTAGGAGAGGAGGCGCC	50	TGACTATTAAGCGTGAAATGAGAAACGATAAGCGTGCTGTACCGAAGGC
15	PP 4735#	lldP	L-lactate permease	Transport	3	D LACt2pp, GLYCLTt2rpp, L LACt2rpp		catATGGGGTGGCCCCTAAT	-	methionine tRNA ligase		99	CAGCAGATGCGCTTGCGGGGTGAAATATCTTCGCCAGCCCTTTATAGTGGCCGATCATCCTCATTTTTACCCCGTAGCCAGATAAGTAGCCGAGCCACC	50	CCGCCCTGCGGGCCATTGTGGGAGCGGCCTGCCCGCTCCCACAATTACGC
16	PP 0100*	cynT	Carbonic anhydrase	Unassigned	2	H2CO3D, H2CO3E	YES
*Transposon mutants in indicated gene could not be recovered. Refer to Supplemental Dataset 2.
#Gene shared by other reactions as specified

### Sheet: Gene Essentiality List
Supplementary Dataset 2: Determination of Essential Genes By Parallel Transposon Mutagenesis of P. putida KT2440.
LocusID	NCBI/GenBank Circular Genome ID:	begin (bp)	end (bp)	strand	description
PP_0006	AE015451	6471	8153	-	probable membrane protein insertase
PP_0008	AE015451	8394	8798	-	ribonuclease P protein component
PP_0010	AE015451	9542	11062	+	chromosomal replication initiator protein
PP_0011	AE015451	11103	12206	+	DNA polymerase III subunit beta 1104
PP_0013	AE015451	13330	15750	+	DNA gyrase subunit B
PP_0018	AE015451	23176	24018	+	conserved hypothetical protein
PP_0019	AE015451	24000	24698	+	hypothetical protein
PP_0059	AE015451	69319	69846	-	D-glycero-beta-D-manno-heptose-1,7-bisphosphate 7-phosphatase
PP_0060	AE015451	69850	71904	-	glycine-tRNA ligase beta subunit
PP_0061	AE015451	71901	72848	-	glycine-tRNA ligase alpha subunit
PP_0067	AE015451	77540	78472	-	Methionyl-tRNA formyltransferase
PP_0068	AE015451	78533	79039	-	peptide deformylase
PP_0070	AE015451	80386	80943	+	Threonylcarbamoyl-AMP synthase
PP_0073	AE015451	83261	84172	+	Coproporphyrinogen-III oxidase, aerobic 912
PP_0074	AE015451	84198	85022	+	shikimate 5-dehydrogenase
PP_0100	AE015451	105207	105926	+	carbonic anhydrase
PP_0124	AE015451	130641	131273	-	probable GTP-binding protein
PP_0186	AE015451	237982	238923	+	Porphobilinogen deaminase
PP_0338	AE015451	406364	408004	-	AceF-S-acetyldihydrolipoate
PP_0341	AE015451	414183	415232	+	ADP-heptose:LPS heptosyltransferase II
PP_0342	AE015451	415233	416291	+	ADP-heptose:LPS heptosyltransferase I
PP_0343	AE015451	416291	417415	+	lipopolysaccharide glucosyltransferase I
PP_0344	AE015451	417412	418218	+	lipopolysaccharide core heptose (I) kinase
PP_0347	AE015451	419701	421143	+	conserved protein of unknown function
PP_0387	AE015451	471084	472934	-	RNA polymerase, sigma 70 (sigma D) factor
PP_0388	AE015451	473002	474984	-	DNA primase
PP_0390	AE015451	475709	476734	+	tRNA N6-adenosine threonylcarbamoyltransferase
PP_0392	AE015451	477396	477752	+	dihydroneopterin aldolase
PP_0394	AE015451	478362	479468	-	tRNA nucleotidyltransferase - 2',3'-cyclic phosphodiesterase - 2' nucleotidase and phosphatase
PP_0402	AE015451	487312	488301	-	4-hydroxythreonine-4-phosphate dehydrogenase
PP_0403	AE015451	488298	489617	-	peptidyl-prolyl cis-trans isomerase
PP_0404	AE015451	489598	492420	-	LPS-assembly protein LptD
PP_0415	AE015451	503948	504622	+	ribulose-5-phosphate 3-epimerase
PP_0427	AE015451	515094	515741	-	2-nonaprenyl-3-methyl-6-methoxy-1,4-benzoquinol hydroxylase
PP_0431	AE015451	518044	518469	-	conserved membrane protein of unknown function
PP_0433	AE015451	519746	520144	+	Iron-sulfur cluster insertion protein ErpA
PP_0436	AE015451	522934	524133	+	Tyrosine--tRNA ligase
PP_0437	AE015451	530087	531046	+	bifunctional biotin-[acetyl-CoA-carboxylase] ligase/biotin operon repressor BirA
PP_0438	AE015451	531036	531785	+	Type III pantothenate kinase
PP_0441	AE015451	534104	534472	+	Sec translocation complex - SecE subunit
PP_0442	AE015451	534482	535015	+	transcription antipausing factor NusG
PP_0443	AE015451	535135	535566	+	50S ribosomal protein L11
PP_0444	AE015451	535566	536261	+	50S ribosomal protein L1
PP_0445	AE015451	536459	536959	+	50S ribosomal protein L10
PP_0446	AE015451	537037	537402	+	50S ribosomal protein L7/L12
PP_0447	AE015451	537623	541696	+	DNA-directed RNA polymerase subunit beta
PP_0448	AE015451	541761	545960	+	DNA-directed RNA polymerase subunit beta'
PP_0449	AE015451	546172	546543	+	30S ribosomal protein S12
PP_0450	AE015451	546650	547120	+	30S ribosomal protein S7
PP_0451	AE015451	547151	549298	+	Elongation factor G 1
PP_0454	AE015451	551020	551688	+	50S ribosomal subunit protein L3
PP_0455	AE015451	551701	552303	+	50S ribosomal protein L4
PP_0457	AE015451	552614	553438	+	50S ribosomal protein L2
PP_0460	AE015451	554061	554774	+	30S ribosomal subunit protein S3
PP_0461	AE015451	554787	555200	+	50S ribosomal protein L16
PP_0464	AE015451	555684	556052	+	50S ribosomal protein L14
PP_0466	AE015451	556399	556938	+	50S ribosomal protein L5
PP_0468	AE015451	557466	557858	+	30S ribosomal protein S8
PP_0469	AE015451	557871	558404	+	50S ribosomal protein L6
PP_0470	AE015451	558415	558765	+	50S ribosomal protein L18
PP_0471	AE015451	558769	559269	+	30S ribosomal protein S5
PP_0473	AE015451	559452	559886	+	50S ribosomal protein L15
PP_0474	AE015451	559887	561218	+	Sec Translocation Complex - SecY subunit
PP_0476	AE015451	561495	561851	+	30S ribosomal protein S13
PP_0477	AE015451	561870	562259	+	30S ribosomal protein S11
PP_0478	AE015451	562275	562895	+	30S ribosomal protein S4
PP_0479	AE015451	562918	563919	+	DNA-directed RNA polymerase subunit alpha
PP_0480	AE015451	563962	564348	+	50S ribosomal protein L17
PP_0485	AE015451	571029	571574	+	Single-stranded DNA-binding protein
PP_0500	AE015451	589877	590761	+	dTDP-4-rhamnose reductase-related protein
PP_0501	AE015451	590754	591686	+	NAD-dependent epimerase/dehydratase family protein
PP_0517	AE015451	603696	604172	+	6,7-dimethyl-8-ribityllumazine synthase 473
PP_0518	AE015451	604169	604669	+	transcription antitermination protein
PP_0519	AE015451	604688	605656	+	thiamin monophosphate kinase
PP_0522	AE015451	607097	607714	+	GTP cyclohydrolase-2
PP_0527	AE015451	612286	614181	-	1-deoxyxylulose-5-phosphate synthase
PP_0528	AE015451	614359	615246	-	farnesyl diphosphate synthase
PP_0538	AE015451	625089	625616	-	inorganic pyrophosphatase
PP_0548	AE015451	637123	637752	+	putative phenylacrylic acid decarboxylase, padA1
PP_0558	AE015451	648322	649677	-	acetyl-CoA carboxylase - biotin carboxylase subunit
PP_0559	AE015451	649695	650156	-	acetyl-CoA carboxylase - biotin carboxyl carrier subunit
PP_0560	AE015451	650256	650711	-	3-dehydroquinate dehydratase 1, type II 456
PP_0601	AE015451	707599	709137	+	lipid II flippase
PP_0602	AE015451	709256	710206	+	bifunctional riboflavin kinase / FMN adenylyltransferaseFMN adenylyltransferase 947
PP_0603	AE015451	710203	713034	+	Isoleucine--tRNA ligase 2805
PP_0604	AE015451	713012	713542	+	Lipoprotein signal peptidase
PP_0605	AE015451	713535	713972	+	peptidylprolyl isomerase
PP_0606	AE015451	713987	714934	+	4-hydroxy-3-methylbut-2-enyl diphosphate reductase
PP_0631	AE015451	737926	738549	-	Dephospho-CoA kinase
PP_0671	AE015451	780592	781845	-	serine hydroxymethyltransferase 1254
PP_0687	AE015451	799504	800472	-	octaprenyl diphosphate synthase 969
PP_0688	AE015451	800519	801031	+	50S ribosomal protein L21
PP_0690	AE015451	801516	802742	+	GTPase Obg
PP_0720	AE015451	837380	837964	-	Peptidyl-tRNA hydrolase 585
PP_0721	AE015451	838044	838697	-	50S ribosomal protein L25
PP_0722	AE015451	838756	839697	-	Ribose-phosphate pyrophosphokinase
PP_0723	AE015451	839841	840701	-	4-diphosphocytidyl-2-C-methyl-D-erythritol kinase
PP_0724	AE015451	840706	841323	-	Outer-membrane lipoprotein LolB 618
PP_0732	AE015451	851222	852499	+	Glutamyl-tRNA reductase 1274
PP_0733	AE015451	852496	853578	+	Peptide chain release factor 1
PP_0744	AE015451	862867	863883	+	Ferrochelatase
PP_0786	AE015451	901612	902574	+	thioredoxin reductase
PP_0835	AE015451	971709	973571	+	Sec Translocation Complex SecD subunit
PP_0836	AE015451	973582	974490	+	Sec translocation complex subunit SecF
PP_0838	AE015451	975320	976138	-	inositol monophosphatase / glycerol-2-phosphatase
PP_0842	AE015451	978551	979765	+	cysteine desulfurase
PP_0843	AE015451	979812	980198	+	scaffold protein involved in iron-sulfur cluster assembly
PP_0845	AE015451	980559	981080	+	DnaJ-like molecular chaperone specific for IscU 522
PP_0847	AE015451	982990	983331	+	ferredoxin
PP_0849	AE015451	983631	984056	+	Nucleoside diphosphate kinase
PP_0853	AE015451	987014	988123	+	4-hydroxy-3-methylbut-2-en-1-yl diphosphate synthase
PP_0854	AE015451	988149	989438	+	Histidine--tRNA ligase
PP_0857	AE015451	991379	992842	+	GTPase Der
PP_0897	AE015451	1037871	1039394	-	Fumarate hydratase, class I
PP_0915	AE015451	1058291	1058887	-	superoxide dismutase (Fe)
PP_0930	AE015451	1071947	1073392	-	Aspartyl/glutamyl-tRNA(Asn/Gln) amidotransferase subunit B
PP_0931	AE015451	1073404	1074855	-	Glutamyl-tRNA(Gln) amidotransferase subunit A
PP_0933	AE015451	1075283	1076401	+	cell wall structural actin-like protein MreB
PP_0934	AE015451	1076622	1077620	+	Cell shape-determining protein MreC
PP_0953	AE015451	1096236	1096961	-	lipopolysaccharide ABC transporter, subunit LptB
PP_0954	AE015451	1096962	1097486	-	conserved exported protein of unknown function
PP_0955	AE015451	1097473	1098045	-	conserved exported protein of unknown function
PP_0956	AE015451	1098054	1098578	-	3-deoxy-D-manno-octulosonate 8-phosphate phosphatase
PP_0964	AE015451	1103242	1104507	+	UDP-N-acetylglucosamine 1-carboxyvinyltransferase
PP_0977	AE015451	1114985	1117831	-	valine--tRNA ligase
PP_0982	AE015451	1120560	1121675	+	Permease YjgP/YjgQ family protein
PP_0983	AE015451	1121668	1122729	+	conserved membrane protein of unknown function
PP_1023	AE015451	1167057	1167785	+	6-phosphogluconolactonase
PP_1024	AE015451	1167776	1168483	+	KHG/KDPG aldolase
PP_1031	AE015451	1175570	1177039	+	IMP dehydrogenase and single strand DNA binding factor
PP_1032	AE015451	1177118	1178695	+	glutamine-hydrolyzing GMP synthase
PP_1035	AE015451	1182396	1182833	+	tRNA-specific adenosine deaminase monomer
PP_1098	AE015451	1255659	1256753	+	ATP-dependent Fe-S cluster transferase
PP_1177	AE015451	1350534	1351784	-	Ribonucleoside-diphosphate reductase subunit beta
PP_1179	AE015451	1352497	1355376	-	Ribonucleoside-diphosphate reductase subunit alpha
PP_1183	AE015451	1358431	1359132	-	putative Siderophore biosynthesis protein
PP_1205	AE015451	1383315	1385030	-	Proline--tRNA ligase
PP_1213	AE015451	1390194	1391969	+	Aspartate--tRNA ligase
PP_1219	AE015451	1395891	1396586	+	subunit of a proton-driven complex used for maintenance of outer membrane stability
PP_1220	AE015451	1396601	1397053	+	subunit of a proton-driven complex used for maintenance of outer membrane stability
PP_1221	AE015451	1397053	1398171	+	colicin S4 and filamentous phage transport system
PP_1222	AE015451	1398168	1399469	+	component of the Tol biopolymer transport system
PP_1240	AE015451	1417542	1418252	+	Phosphoribosylaminoimidazole-succinocarboxamide synthase
PP_1311	AE015451	1498074	1499423	+	Tryptophan--tRNA ligase 1350
PP_1315	AE015451	1503198	1503626	+	50S ribosomal protein L13
PP_1316	AE015451	1503641	1504033	+	30S ribosomal protein S9
PP_1323	AE015451	1508698	1509285	-	factor modulating bacterial replication archosome assembly
PP_1329	AE015451	1513832	1514779	+	Ribosomal RNA small subunit methyltransferase H 940
PP_1331	AE015451	1515066	1516814	+	peptidoglycan DD transpeptidase 1741
PP_1332	AE015451	1516811	1518301	+	UDP-N-acetylmuramoyl-L-alanyl-D-glutamate--2, 6-diaminopimelate ligase
PP_1333	AE015451	1518294	1519661	+	D-alanyl-D-alanine-adding enzyme
PP_1334	AE015451	1519661	1520743	+	Phospho-N-acetylmuramoyl-pentapeptide- transferase
PP_1335	AE015451	1520744	1522096	+	UDP-N-acetylmuramoylalanine--D-glutamate ligase 1349
PP_1336	AE015451	1522093	1523307	+	lipid II flippase
PP_1337	AE015451	1523297	1524376	+	UDP-N-acetylglucosamine--N-acetylmuramyl- (pentapeptide) pyrophosphoryl-undecaprenol N-acetylglucosamine transferase
PP_1338	AE015451	1524369	1525817	+	UDP-N-acetylmuramate--L-alanine ligase
PP_1339	AE015451	1525814	1526770	+	D-alanine--D-alanine ligase B
PP_1340	AE015451	1526776	1527645	+	Cell division protein FtsQ
PP_1341	AE015451	1527660	1528922	+	essential cell division protein FtsA
PP_1342	AE015451	1528978	1530174	+	Cell division protein FtsZ
PP_1343	AE015451	1530287	1531198	+	UDP-3-O-[3-hydroxymyristoyl] N-acetylglucosamine deacetylase
PP_1345	AE015451	1531990	1534809	+	protein translocation complex, ATPase subunit SecA
PP_1361	AE015451	1549601	1551241	+	60 kDa chaperonin
PP_1399	AE015451	1593398	1593802	-	conserved exported protein of unknown function
PP_1423	AE015451	1623406	1624347	-	conserved protein of unknown function
PP_1432	AE015451	1633052	1633906	+	signal peptidase I
PP_1433	AE015451	1634070	1634759	+	Ribonuclease 3
PP_1434	AE015451	1634746	1635654	+	GTPase Era
PP_1436	AE015451	1636551	1637291	+	Pyridoxine 5'-phosphate synthase
PP_1461	AE015451	1666999	1668375	+	GTPase component of the signal recognition particle (SRP)
PP_1462	AE015451	1668557	1668886	+	30S ribosomal protein S16
PP_1463	AE015451	1668892	1669428	+	Ribosome maturation factor RimM 537
PP_1464	AE015451	1669432	1670184	+	tRNA (guanine-N(1)-)-methyltransferase
PP_1471	AE015451	1676198	1677607	+	Threonine synthase
PP_1496	AE015451	1701649	1703151	+	Lysine--tRNA ligase
PP_1506	AE015451	1712267	1712917	+	Adenylate kinase
PP_1507	AE015451	1713057	1713731	+	endopeptidase
PP_1525	AE015451	1729936	1731087	-	Succinyl-diaminopimelate desuccinylase
PP_1530	AE015451	1736605	1737639	-	2,3,4,5-tetrahydropyridine-2,6-dicarboxylate N-succinyltransferase
PP_1531	AE015451	1737671	1738018	-	putative glutathione-dependent thiol reductase
PP_1549	AE015451	1749384	1750235	-	Transcriptional regulator, Cro/CI family
PP_1590	AE015451	1784118	1784900	-	methionine aminopeptidase
PP_1591	AE015451	1785247	1785984	+	30S ribosomal protein S2
PP_1592	AE015451	1786170	1787033	+	Elongation factor Ts
PP_1595	AE015451	1788528	1789283	+	Ditrans,polycis-undecaprenyl-diphosphate synthase ((2E,6E)-farnesyl-diphosphate specific)
PP_1596	AE015451	1789283	1790098	+	CTP:phosphatidate cytidyltransferase
PP_1597	AE015451	1790071	1791285	+	1-deoxy-D-xylulose 5-phosphate reductoisomerase 1187
PP_1600	AE015451	1795188	1795691	+	Skp-like protein
PP_1601	AE015451	1795693	1796748	+	UDP-3-O-acylglucosamine N-acyltransferase
PP_1602	AE015451	1796812	1797303	+	3-hydroxyacyl-[acyl-carrier-protein] dehydratase FabZ
PP_1603	AE015451	1797300	1798076	+	Acyl-[acyl-carrier-protein]--UDP-N- acetylglucosamine O-acyltransferase 773
PP_1604	AE015451	1798078	1799205	+	Lipid-A-disaccharide synthase
PP_1606	AE015451	1800017	1803541	+	DNA polymerase III, alpha subunit
PP_1607	AE015451	1803648	1804595	+	acetyl-coenzyme A carboxylase carboxyl transferase subunit alpha
PP_1608	AE015451	1804767	1806050	+	tRNA(Ile)-lysidine synthase
PP_1610	AE015451	1806318	1807946	+	CTP synthase
PP_1614	AE015451	1810686	1811393	+	2-C-methyl-D-erythritol 4-phosphate cytidylyltransferase
PP_1618	AE015451	1814613	1815086	+	2-C-methyl-D-erythritol 2,4-cyclodiphosphate synthase
PP_1636	AE015451	1832736	1833101	+	diacylglycerol kinase
PP_1638	AE015451	1834142	1834921	+	ferredoxin--NADP(+) reductase
PP_1648	AE015451	1840505	1840942	-	conserved protein of unknown function
PP_1668	AE015451	1864667	1865374	+	regulator of DnaA that prevents premature reinitiation of DNA replication
PP_1680	AE015451	1874742	1875308	+	alpha-ribazole-5'-phosphate phosphatase 531
PP_1735	AE015451	1934736	1935671	+	Lipid A biosynthesis lauroyl acyltransferase
PP_1767	AE015451	1971072	1973843	+	DNA gyrase, subunit A
PP_1769	AE015451	1975069	1976172	+	chorismate mutase/Prephenate dehydratase
PP_1772	AE015451	1979331	1981061	+	30S ribosomal protein S1
PP_1823	AE015451	2049331	2049903	-	GTP cyclohydrolase 1
PP_1830	AE015451	2054860	2055951	+	Chorismate synthase
PP_1849	AE015451	2073608	2073988	-	conserved protein of unknown function
PP_1857	AE015451	2079331	2080464	+	EF-P arginine 32 rhamnosyl-transferase
PP_1858	AE015451	2080513	2081082	+	elongation factor P
PP_1899	AE015451	2143221	2143655	+	ExbD/TolR family protein
PP_1900	AE015451	2143652	2144656	+	Tetraacyldisaccharide 4'-kinase 1001
PP_1902	AE015451	2144883	2145647	+	3-deoxy-manno-octulosonate cytidylyltransferase 760
PP_1904	AE015451	2146072	2147127	+	UDP-N-acetylenolpyruvoylglucosamine reductase
PP_1905	AE015451	2147244	2150519	-	ribonuclease E
PP_1910	AE015451	2154832	2155359	+	conserved protein of unknown function
PP_1913	AE015451	2156697	2157635	+	malonyl-CoA-ACP transacylase
PP_1914	AE015451	2157651	2158391	+	3-oxoacyl-[acyl-carrier-protein] reductase subunit
PP_1964	AE015451	2226598	2227401	-	putative dGMP, dTMP, dhydroxyCMP kinase 769
PP_1966	AE015451	2227848	2228834	+	DNA polymerase III subunit delta'
PP_1977	AE015451	2239772	2241253	+	Glutamate--tRNA ligase
PP_1980	AE015451	2243969	2244403	+	conserved protein of unknown function
PP_1989	AE015451	2254828	2255940	+	Aspartate-semialdehyde dehydrogenase
PP_1996	AE015451	2264051	2264944	+	acetyl-coenzyme A carboxylase carboxyl transferase subunit beta 890
PP_1997	AE015451	2264941	2266251	+	folypolyglutamate synthase/dihydrofolate synthase
PP_2012	AE015451	2283801	2284748	+	Probable inorganic polyphosphate/ATP-NAD kinase 933
PP_2139	AE015451	2440863	2443472	+	DNA topoisomerase I
PP_2154	AE015451	2461002	2462252	+	LolC
PP_2155	AE015451	2462245	2462943	+	Lipoprotein-releasing system ATP-binding protein LolD
PP_2156	AE015451	2463004	2464245	+	Lipoprotein releasing system, permease protein
PP_2162	AE015451	2468359	2468922	-	putative phosphonoacetaldehyde phosphonohydrolase-related protein
PP_2165	AE015451	2470436	2471617	+	Response regulator
PP_2166	AE015451	2471614	2472096	+	Anti-anti-sigma factor
PP_2233	AE015451	2540836	2541384	-	Hydrolase, isochorismatase family
PP_2268	AE015451	2590657	2591082	+	Phage endodeoxyribonuclease I
PP_2339	AE015451	2669708	2672317	-	bifunctional aconitate hydratase 2 and 2-methylisocitrate dehydratase
PP_2380	AE015451	2720264	2720746	+	conserved exported protein of unknown function
PP_2465	AE015451	2809594	2811516	+	Threonine--tRNA ligase
PP_2466	AE015451	2811534	2812067	+	Translation initiation factor IF-3
PP_2468	AE015451	2812350	2812706	+	50S ribosomal protein L20
PP_2469	AE015451	2812816	2813832	+	Phenylalanine--tRNA ligase alpha subunit
PP_2470	AE015451	2813864	2816245	+	Phenylalanine--tRNA ligase beta subunit 2382
PP_2767	AE015451	3151037	3151870	+	putative Branched-chain amino acid ABC transporter, ATP-binding protein 809
PP_2780	AE015451	3165569	3166867	+	3-oxoacyl-(Acyl-carrier-protein) synthase II
PP_2788	AE015451	3177379	3177762	-	MerR family transcriptional regulator
PP_2792	AE015451	3181931	3182287	+	conserved protein of unknown function
PP_2888	AE015451	3285989	3286510	+	putative ECF sigma factor PrtI
PP_2902	AE015451	3300184	3300906	-	UDP-2,3-diacylglucosamine hydrolase
PP_2904	AE015451	3301652	3303355	+	Glutamine--tRNA ligase
PP_2905	AE015451	3303365	3304747	+	Cysteine--tRNA ligase
PP_2913	AE015451	3312821	3313795	+	5-aminolevulinate dehydratase
PP_3033	AE015451	3419453	3420184	-	putative transcriptional repressor, CI/C2 family
PP_3193	AE015451	3622263	3622721	-	conserved protein of unknown function
PP_3261	AE015451	3696358	3696759	+	conserved protein of unknown function
PP_3345	AE015451	3782910	3783680	+	nickel ABC transporter ATP-binding subunit
PP_3416	AE015451	3867084	3867623	+	D-gluconate kinase
PP_3772	AE015451	4299370	4300239	+	Repressor protein-related protein
PP_3896	AE015451	4411765	4412412	+	Transcriptional regulator, Cro/CI family
PP_3958	AE015451	4466258	4467619	+	Na(+)/H(+) antiporter NhaA 2
PP_3993	AE015451	4503849	4504241	+	sulfur transfer protein complex, TusD subunit
PP_3994	AE015451	4504243	4504602	+	putative tRNA 5-methylaminomethyl-2-thiouridine synthase (tusC-like)
PP_3996	AE015451	4504895	4505230	+	sulfur transfer protein 328
PP_4000	AE015451	4508781	4510061	-	Serine--tRNA ligase
PP_4003	AE015451	4511801	4512487	-	Outer-membrane lipoprotein carrier protein
PP_4012	AE015451	4522152	4524377	+	isocitrate dehydrogenase
PP_4014	AE015451	4525070	4526194	+	tRNA-specific 2-thiouridylase MnmA
PP_4016	AE015451	4526955	4528325	+	5'-phosphoribosyl-4-(N-succinocarboxamide)-5- aminoimidazole lyase (adenylosuccinate lyase)
PP_4017	AE015451	4528401	4529573	+	conserved protein of unknown function
PP_4076	AE015451	4604171	4604581	+	conserved protein of unknown function
PP_4097	AE015451	4632693	4633253	-	CDP-diacylglycerol-glycerol-3-phosphate 3-phosphatidyltransferase
PP_4141	AE015451	4678701	4679459	-	DNA polymerase III subunit epsilon
PP_4174	AE015451	4716909	4717424	+	3R-3-hydroxydecanoyl acyl carrier protein (ACP) dehydratase
PP_4175	AE015451	4717436	4718656	+	3-oxoacyl-[acyl-carrier-protein] synthase 1
PP_4187	AE015451	4730007	4731443	-	dihydrolipoyl dehydrogenase
PP_4190	AE015451	4735881	4736585	-	succinate dehydrogenase iron-sulfur subunit
PP_4191	AE015451	4736597	4738369	-	succinate dehydrogenase flavoprotein subunit
PP_4192	AE015451	4738373	4738741	-	succinate dehydrogenase hydrophobic membrane anchor subunit
PP_4193	AE015451	4738735	4739121	-	succinate dehydrogenase membrane b-556 subunit
PP_4201	AE015451	4746082	4747011	-	Electron transfer flavoprotein subunit alpha
PP_4202	AE015451	4747012	4747761	-	Electron transfer flavoprotein subunit beta
PP_4203	AE015451	4748297	4749979	+	Electron transfer flavoprotein-ubiquinone oxidoreductase
PP_4274	AE015451	4858719	4861049	-	DNA ligase
PP_4275	AE015451	4861286	4862239	-	putative cell division protein ZipA
PP_4327	AE015451	4916799	4917431	-	Cytochrome c biogenesis ATP-binding export protein CcmA 629
PP_4357	AE015451	4948860	4949345	-	C-ring protein of the flagellar basal body
PP_4473	AE015451	5080303	5081538	-	aspartokinase
PP_4474	AE015451	5081641	5084265	-	Alanine--tRNA ligase
PP_4501	AE015451	5115853	5116446	+	Probable intracellular septation protein A
PP_4554	AE015451	5178002	5178487	-	conserved protein of unknown function
PP_4614	AE015451	5237541	5237927	+	conserved protein of unknown function
PP_4635	AE015451	5257945	5259156	-	trans-2-enoyl-CoA reductase (NAD(+))
PP_4646	AE015451	5271058	5271834	-	ferredoxin--NADP(+) reductase
PP_4672	AE015451	5298026	5300101	-	ATP-dependent DNA helicase and dsDNA/ssDNA exonuclease, ssDNA endonuclease
PP_4673	AE015451	5300098	5303772	-	Chi activated ATP-dependent DNA helicase and dsDNA/ssDNA exonuclease
PP_4674	AE015451	5303769	5307251	-	ATP-dependent DNA helicase and dsDNA/ssDNA exonuclease, ssDNA endonuclease, recombinase subunit 3479
PP_4708	AE015451	5352011	5354116	-	Polyribonucleotide nucleotidyltransferase
PP_4712	AE015451	5356220	5358760	-	Translation initiation factor IF-2
PP_4713	AE015451	5358788	5360269	-	transcription termination/antitermination L factor
PP_4714	AE015451	5360329	5360838	-	ribosome maturation factor
PP_4716	AE015451	5362425	5363765	-	Phosphoglucosamine mutase
PP_4717	AE015451	5363782	5364633	-	dihydropteroate synthase
PP_4718	AE015451	5364642	5366555	-	integral membrane ATP-dependent zinc metallopeptidase
PP_4725	AE015451	5373496	5374299	-	4-hydroxy-tetrahydrodipicolinate reductase
PP_4727	AE015451	5375639	5377564	-	Chaperone protein DnaK
PP_4728	AE015451	5377666	5378223	-	Protein GrpE
PP_4731	AE015451	5380699	5381235	+	Outer membrane protein assembly factor BamE
PP_4732	AE015451	5381300	5381848	-	conserved protein of unknown function
PP_4784	AE015451	5446496	5447779	+	Glutamate-1-semialdehyde 2,1-aminomutase
PP_4788	AE015451	5450123	5450596	+	Endoribonuclease YbeY
PP_4790	AE015451	5451470	5452987	+	Apolipoprotein N-acyltransferase
PP_4794	AE015451	5456269	5458875	+	Leucine--tRNA ligase
PP_4796	AE015451	5459582	5460619	+	DNA polymerase III, delta subunit
PP_4800	AE015451	5463448	5464464	-	Lipoyl synthase 1017
PP_4801	AE015451	5464467	5465117	-	Octanoyltransferase
PP_4806	AE015451	5468873	5469997	-	murein transpeptidase factor
PP_4807	AE015451	5470015	5471904	-	transpeptidase (penicillin-binding protein 2)
PP_4810	AE015451	5472862	5473554	-	Probable nicotinate-nucleotide adenylyltransferase
PP_4822	AE015451	5483487	5485094	+	phosphoribosylaminoimidazolecarboxamide formyltransferase/IMP cyclohydrolase
PP_4858	AE015451	5525213	5525710	+	conserved exported protein of unknown function
PP_4869	AE015451	5536196	5537023	+	NH(3)-dependent NAD(+) synthetase
PP_4873	AE015451	5541301	5542698	-	replicative DNA helicase (ATPase)
PP_4877	AE015451	5544435	5544860	-	30S ribosomal protein S6
PP_4889	AE015451	5557960	5559252	-	Adenylosuccinate synthetase
PP_4908	AE015451	5578678	5579541	+	phosphatidylserine decarboxylase
PP_4912	AE015451	5583473	5585731	-	DNA topoisomerase IV subunit A
PP_4915	AE015451	5587243	5589147	-	DNA topoisomerase IV subunit B
PP_4928	AE015451	5608326	5609597	-	3-deoxy-D-manno-octulosonic acid transferase
PP_4931	AE015451	5611007	5612182	+	conserved protein of unknown function
PP_4932	AE015451	5612179	5612991	+	putative D-arabinose 1-dehydrogenase
PP_4934	AE015451	5614100	5615521	-	heptose 7-phosphate kinase/heptose 1-phosphate adenylyltransferase
PP_4935	AE015451	5615652	5617460	-	Lipid A export ATP-binding/permease protein MsbA
PP_4960	AE015451	5651405	5652469	-	Fructose-bisphosphate aldolase
PP_4965	AE015451	5655697	5657694	-	transketolase A 1998
PP_4967	AE015451	5658957	5660147	+	methionine adenosyltransferase
PP_4969	AE015451	5662209	5662601	+	conserved exported protein of unknown function
PP_4970	AE015451	5662676	5663143	-	putative Cytochrome c'
PP_4976	AE015451	5668005	5669399	+	Adenosylhomocysteinase
PP_4992	AE015451	5689941	5690342	-	Protein PilG
PP_4998	AE015451	5694276	5695280	+	Aspartate carbamoyltransferase
PP_5011	AE015451	5711162	5711932	+	Ubiquinone/menaquinone biosynthesis C-methyltransferase UbiE
PP_5012	AE015451	5711932	5712555	+	conserved protein of unknown function
PP_5013	AE015451	5712552	5714174	+	2-octaprenylphenol hydroxylase
PP_5046	AE015451	5752033	5753439	+	glutamine synthetase
PP_5074	AE015451	5790653	5791717	-	Uroporphyrinogen decarboxylase
PP_5079	AE015451	5801072	5801590	-	Shikimate kinase
PP_5089	AE015451	5813080	5814816	+	arginyl-tRNA synthetase 1737
PP_5108	AE015451	5827997	5828851	-	RNA polymerase factor sigma-32
PP_5111	AE015451	5830659	5832143	-	Signal Recognition Particle protein translocation receptor GTPase
PP_5123	AE015451	5845090	5845575	+	Phosphopantetheine adenylyltransferase
PP_5141	AE015451	5866734	5867705	-	Thymidylate synthase
PP_5150	AE015451	5876304	5876978	+	Ribose-5-phosphate isomerase A
PP_5197	AE015451	5929164	5930387	-	putative oxidoreductase involved in anerobic synthesis of ubiquinone, FAD/NAD(P)-binding domain 1224
PP_5199	AE015451	5930870	5932069	-	2-octaprenyl-6-methoxyphenyl hydroxylase
PP_5213	AE015451	5945542	5947008	-	3-octaprenyl-4-hydroxybenzoate carboxy-lyase
PP_5214	AE015451	5947214	5948473	-	transcription termination factor Rho
PP_5264	AE015451	6011149	6013158	+	helicase a single-stranded DNA dependent ATPase 2010
PP_5269	AE015451	6018126	6019199	-	alanine racemase, PLP-binding
PP_5285	AE015451	6033678	6034889	+	coenzyme A biosynthesis bifunctional protein (fused 4'-phosphopantothenoylcysteine decarboxylase and phosphopantothenoylcysteine synthetase)
PP_5286	AE015451	6034895	6035350	+	deoxyuridine 5'-triphosphate nucleotidohydrolase
PP_5296	AE015451	6043028	6043648	+	deoxyguanylate kinase / guanylate kinase
PP_5306	AE015451	6053657	6054619	+	Biopolymer transport protein ExbB
PP_5307	AE015451	6054623	6055051	+	TonB-gated outer membrane transporter - gating inner membrane protein
PP_5308	AE015451	6055048	6055779	+	Protein TonB
PP_5318	AE015451	6063669	6064559	+	4-hydroxybenzoate octaprenyltransferase 890
PP_5409	AE015451	6170466	6172301	-	L-glutamine/D-fructose-6-phosphate aminotransferase
PP_5411	AE015451	6173271	6174638	-	N-acetyl glucosamine-1-phosphate uridyltransferase/glucosamine-1-phosphate acetyl transferase
PP_5412	AE015451	6174757	6175176	-	ATP synthase epsilon chain
PP_5413	AE015451	6175220	6176596	-	ATP synthase subunit beta
PP_5414	AE015451	6176624	6177484	-	ATP synthase gamma chain
PP_5415	AE015451	6177533	6179077	-	ATP synthase subunit alpha
PP_5416	AE015451	6179099	6179635	-	ATP synthase subunit delta
PP_5417	AE015451	6179648	6180118	-	ATP synthase subunit b
PP_5419	AE015451	6180577	6181446	-	ATP synthase subunit a
PP_5420	AE015451	6181463	6181870	-	ATP synthase protein I
PP_5576	AE015451	3515484	3515960	+	conserved protein of unknown function
PP_5700	AE015451	5237170	5237517	+	conserved protein of unknown function
Please refer to Price, M. N. et al. Mutant phenotypes for thousands of bacterial genes of unknown function. Nature 557, 503–509 (2018).
